# Population genomics of a thermophilic cyanobacterium revealed divergence at subspecies level and possible adaptation genes

**DOI:** 10.1101/2024.08.22.609105

**Authors:** Hsin-Ying Chang, Hsi-Ching Yen, Hsiu-An Chu, Chih-Horng Kuo

## Abstract

**Background:** Cyanobacteria are diverse phototrophic microbes with ecological importance and potential for biotechnology applications. One species of thermophilic cyanobacteria, *Thermosynechococcus taiwanensis*, has been studied for biomass pyrolysis, estrogen degradation, and the production of bioethanol, monosaccharide, and phycocyanin. To better understand the diversity and evolution of this species, we sampled across different regions in Taiwan for strain isolation and genomic analysis.

**Results:** A total of 27 novel strains were isolated from nine of the 12 hot springs sampled and subjected to whole genome sequencing. Including strains studied previously, our genomic analyses encompassed 32 strains from 11 hot springs. Genome sizes among these strains ranged from 2.64 to 2.70 Mb, with an average of 2.66 Mb. Annotation revealed between 2,465 and 2,576 protein-coding genes per genome, averaging 2,537 genes. Core-genome phylogeny, gene flow estimates, and overall gene content divergence consistently supported the within-species divergence into two major populations. While isolation by distance partially explained the within-population divergence, the factors driving divergence between populations remain unclear. Nevertheless, this species likely has a closed pan-genome comprising approximately 3,030 genes, with our sampling providing sufficient coverage of its genomic diversity. To investigate the divergence and potential adaptations, we identified genomic regions with significantly lower nucleotide diversity, indicating loci that may have undergone selective sweeps within each population. We identified 149 and 289 genes within these regions in populations A and B, respectively. Only 16 genes were common to both populations, suggesting that selective sweeps primarily targeted different genes in the two populations. Key genes related to functions such as carbon fixation, photosynthesis, motility, and ion transport were highlighted.

**Conclusions:** This work provides a population genomics perspective on a hot spring cyanobacterial species in Taiwan. Beyond advancing our understanding of microbial genomics and evolution, the strains collected and genome sequences generated in this work provide valuable materials for future development and utilization of biological resources.
