## Supplementary material for "Population genomics of a thermophilic cyanobacterium revealed divergence at subspecies level and possible adaptation genes": Table S1

### Sheet: Sheet1
Site_code	Site_name	Location	GPS_coordinates	pH	Temperature_C	Sampling_date	Note
GD	Gueidan	Nanxi District, Tainan City	23.12919 N 120.51619 E	8.7	40-45	Aug 30, 2022	No isolate obtained
GLH	Galahe	Fuxing District, Taoyuan City	24.63141 N 121.41111 E	7.7	51-55	July 17, 2022
HY	Hongye	Yanping Township, Taitung County	22.89203 N 121.07213 E	6.9	41-46	Sep 17, 2022
JY	Jingying	Renai Township, Nantou County	24.03085 N 121.19931 E	7.1-7.8	43-52	July 24, 2022
PKX	Paikuxi	Datong Township, Yilan County	24.60330 N 121.50760 E	7.5	61-66	July 06, 2022
PP	Pengpeng	Datong Township, Yilan County	24.61706 N 121.52182 E	7.1	50-56	June 24, 2022
QK	Qikeng	Taoyuan District, Kaohsiung City	23.10204 N 120.75273 E	5.8-8.3	58-63	March 3, 2023
QS	Quishui	Datong Township, Yilan County	24.61191 N 121.63651 E	7.9	40-46	Sep 10, 2022
TG	Taigang	Jianshi Township, Hsinchu County	24.62282 N 121.29611 E	8.7	43-61	July 26, 2022
WL	Wulai	Wulai District, New Taipei City	24.85843 N 121.55169 E	8.8	42-45	July 15, 2022
XJP	Xiaojinping	Jianshi Township, Hsinchu County	24.65020 N 121.20520 E	7.9	41-43	July 25, 2022	No isolate obtained
XL	Xiuluan	Jianshi Township, Hsinchu County	24.62087 N 121.28740 E	7.8	42	July 26, 2022	No isolate obtained
CL	Chinlun	Taimali Township, Taitung County	NA	9.3	62	Previous study	DOI: 10.3389/fmicb.2020.00082
TA	Taian	Taian Township, Miaoli County	24.47206 N 120.97690 E	7.5	40-63	Previous study	DOI: 10.3389/fmicb.2022.932840
