## Supplementary material for "Population genomics of a thermophilic cyanobacterium revealed divergence at subspecies level and possible adaptation genes": Table S2

### Sheet: Sheet1
Strain	BioProject	GenBank_accession	Assembly_status	Genome_size_bp	Codint_intact	Coding_pseudo	Illumina_read_count	Illumina_length_total_bp	Illumina_coverage	ONT_read_count	ONT_length_N50_bp	ONT_length_total_bp	ONT_coverage	Reference
PP22	PRJNA1013435	GCA_031583185.1	Complete	2653500	2531	23	9533316	1439530716	542.503	NA	NA	NA	NA	This study
PP42	PRJNA1013437	GCA_031432345.1	24 contigs, N50: 158.3 kb	2655713	2539	32	8959112	1352825912	509.402	NA	NA	NA	NA	This study
PP45	PRJNA990496	GCA_030518695.1	Complete	2702314	2576	29	8772722	1324681022	490.202	73870	6961	363072330	134.356	This study
PP551	PRJNA1013444	GCA_031583205.1	Complete	2699585	2576	26	8692648	1413834744	523.723	NA	NA	NA	NA	This study
PP555	PRJNA1013446	GCA_031583225.1	Complete	2699735	2575	26	10239000	1546089000	572.682	NA	NA	NA	NA	This study
PKX82	PRJNA1013448	GCA_031583255.1	Complete	2658951	2554	23	7905168	1193680368	448.929	NA	NA	NA	NA	This study
PKX91	PRJNA1013449	GCA_031583315.1	Complete	2645572	2525	20	8597000	1298147000	490.687	NA	NA	NA	NA	This study
PKX95	PRJNA1013450	GCA_031583295.1	Complete	2645596	2524	20	7945640	1199791640	453.505	NA	NA	NA	NA	This study
WL11	PRJNA1013452	GCA_031583335.1	Complete	2645738	2521	20	9367854	1414545954	534.651	NA	NA	NA	NA	This study
WL15	PRJNA1013453	GCA_031583375.1	Complete	2645741	2519	20	11535848	1741913048	658.384	NA	NA	NA	NA	This study
WL17	PRJNA1013454	GCA_031583355.1	Complete	2645660	2522	20	8209774	1239675874	468.57	NA	NA	NA	NA	This study
GLH187	PRJNA1013455	GCA_031583395.1	Complete	2661770	2537	21	11308754	1707621854	641.536	NA	NA	NA	NA	This study
GLH333	PRJNA1013456	GCA_031583415.1	Complete	2661840	2537	21	5916298	893360998	335.618	NA	NA	NA	NA	This study
GLH87	PRJNA1013457	GCA_031583435.1	Complete	2662047	2536	23	8166918	1233204618	463.254	NA	NA	NA	NA	This study
TG215	PRJNA1013459	GCA_031583455.1	Complete	2668121	2534	23	8731162	1318405462	494.133	NA	NA	NA	NA	This study
TG218	PRJNA1013462	GCA_031583495.1	Complete	2670884	2543	23	9790630	1478385130	553.519	NA	NA	NA	NA	This study
TG252	PRJNA1013464	GCA_031460915.1	12 contigs, N50: 420.8 kb	2657426	2534	37	8259398	1247169098	469.315	NA	NA	NA	NA	This study
JY1339	PRJNA990500	GCA_030518735.1	Complete	2677487	2548	29	8684730	1311394230	489.785	27269	37930	701890305	262.145	This study
JY1331	PRJNA1013466	GCA_031583475.1	Complete	2677418	2549	25	14076042	2125482342	793.855	NA	NA	NA	NA	This study
JY1332	PRJNA1013467	GCA_031460935.1	15 contigs, N50: 383.5 kb	2658480	2533	32	19201502	2899426802	1090.63	NA	NA	NA	NA	This study
JY1334	PRJNA1013469	GCA_031460315.1	29 contigs, N50: 163.1 kb	2642621	2540	30	33049664	4990499264	1888.47	NA	NA	NA	NA	This study
QS41	PRJNA1013471	GCA_031583515.1	Complete	2660027	2538	25	18859144	2847730744	1070.57	NA	NA	NA	NA	This study
HY591	PRJNA1013473	GCA_031583535.1	Complete	2676782	2553	25	7047250	1064134750	397.543	NA	NA	NA	NA	This study
HY596	PRJNA990498	GCA_030518715.1	Complete	2676782	2553	26	10538322	1591286622	594.477	46278	22624	643416935	240.369	This study
HY593	PRJNA1013474	GCA_031583555.1	Complete	2676543	2562	24	4971980	750768980	280.5					This study
HY213	PRJNA1013475	GCA_031460975.1	19 contigs, N50: 217.6 kb	2637029	2534	31	8338130	1259057630	477.453	NA	NA	NA	NA	This study
QKsg1	PRJNA1013696	GCA_031586415.1	Complete	2657882	2530	23	37214908	5619451108	2114.26	NA	NA	NA	NA	This study
TA-1	PRJNA702872	GCA_017086385.1	Complete	2658717	2524	32	4864482	729672300	274.45	73708	24058	1110800338	417.8	DOI: 10.3389/fmicb.2022.932840
CL-1	PRJNA544238	GCA_008386235.1	Complete	2647823	2465	84	NA	NA	NA	NA	NA	NA	NA	DOI: 10.3389/fmicb.2020.00082
B0	PRJNA829975	GCA_030322965.1	Complete	2676747	2515	45	NA	NA	NA	NA	NA	NA	NA	NA
B1	PRJNA831606	GCA_030322985.1	Complete	2649060	2529	37	NA	NA	NA	NA	NA	NA	NA	NA
B3	PRJNA831608	GCA_030323045.1	Complete	2652703	2529	38	NA	NA	NA	NA	NA	NA	NA	NA
E542	PRJNA489155	GCA_003555505.2	Complete	2650294	2507	36	NA	NA	NA	NA	NA	NA	NA	DOI: 10.1016/j.biortech.2019.01.089
