## Supplementary material for "Population genomics of a thermophilic cyanobacterium revealed divergence at subspecies level and possible adaptation genes": Table S3

### Sheet: A
Locus_tag	Annotation	COG	KEGG
QYC27_00835	translation initiation factor IF-3 (infC)	[J] Translation, ribosomal structure and biogenesis	K02520
QYC27_02815	RluA family pseudouridine synthase	[J] Translation, ribosomal structure and biogenesis	K06180
QYC27_03835	aminoacyl-tRNA hydrolase (pth)	[J] Translation, ribosomal structure and biogenesis	K01056
QYC27_05505	ribosome-associated translation inhibitor RaiA (raiA)	[J] Translation, ribosomal structure and biogenesis	K05808
QYC27_06915	tryptophan--tRNA ligase (trpS)	[J] Translation, ribosomal structure and biogenesis	K01867
QYC27_07180	DNA methyltransferase	[J] Translation, ribosomal structure and biogenesis
QYC27_07210	ribosome maturation factor RimP (rimP)	[J] Translation, ribosomal structure and biogenesis	K09748
QYC27_11305	16S rRNA (guanine(527)-N(7))-methyltransferase RsmG (rsmG)	[J] Translation, ribosomal structure and biogenesis	K03501
QYC27_11535	30S ribosomal protein S12 (rpsL)	[J] Translation, ribosomal structure and biogenesis	K02950
QYC27_11540	30S ribosomal protein S7 (rpsG)	[J] Translation, ribosomal structure and biogenesis	K02992
QYC27_11545	elongation factor G (fusA)	[J] Translation, ribosomal structure and biogenesis	K02355
QYC27_02615	metal-sensing transcriptional repressor	[K] Transcription	K21600
QYC27_05495	RNA polymerase sigma factor, RpoD/SigA family	[K] Transcription
QYC27_07215	transcription termination factor NusA (nusA)	[K] Transcription	K02600
QYC27_02605	DNA adenine methylase	[L] Replication, recombination and repair	K06223
QYC27_02635	DNA polymerase III subunit delta (holA)	[L] Replication, recombination and repair	K02340
QYC27_04355	excinuclease ABC subunit UvrA (uvrA)	[L] Replication, recombination and repair	K03701
QYC27_09005	hypothetical protein	[L] Replication, recombination and repair
QYC27_09320	OB-fold nucleic acid binding domain-containing protein	[L] Replication, recombination and repair
QYC27_10045	endonuclease III (nth)	[L] Replication, recombination and repair	K10773
QYC27_10690	DNA helicase PcrA (pcrA)	[L] Replication, recombination and repair	K03657
QYC27_11050	GTPase ObgE (obgE)	[D] Cell cycle control, cell division, chromosome partitioning	K03979
QYC27_00840	efflux RND transporter periplasmic adaptor subunit	[V] Defense mechanisms
QYC27_03830	ABC transporter permease	[V] Defense mechanisms	K02004
QYC27_04390	DJ-1/PfpI family protein	[V] Defense mechanisms	K05520
QYC27_02590	hemerythrin family protein	[T] Signal transduction mechanisms
QYC27_08990	adenylate/guanylate cyclase domain-containing protein	[T] Signal transduction mechanisms	K01768
QYC27_09650	histidine kinase dimerization/phospho-acceptor domain-containing protein	[T] Signal transduction mechanisms
QYC27_10985	response regulator transcription factor (rpaB)	[T] Signal transduction mechanisms	K11329, K02483, K03413
QYC27_02580	NAD-dependent epimerase/dehydratase family protein	[M] Cell wall/membrane/envelope biogenesis	K00091
QYC27_02640	LptA/OstA family protein (lptA)	[M] Cell wall/membrane/envelope biogenesis	K09774
QYC27_02645	LPS export ABC transporter ATP-binding protein (lptB)	[M] Cell wall/membrane/envelope biogenesis	K06861
QYC27_03390	glycosyltransferase	[M] Cell wall/membrane/envelope biogenesis
QYC27_04380	membrane protein insertion efficiency factor YidD (yidD)	[M] Cell wall/membrane/envelope biogenesis	K08998
QYC27_04635	hypothetical protein	[M] Cell wall/membrane/envelope biogenesis
QYC27_10555	LD-carboxypeptidase	[M] Cell wall/membrane/envelope biogenesis	K01297
QYC27_11045	LCP family protein	[M] Cell wall/membrane/envelope biogenesis	K01005
QYC27_11105	pilus assembly protein (pilO)	[N] Cell motility	K02664
QYC27_11110	PilN domain-containing protein (pilN)	[N] Cell motility	K02663
QYC27_11150	hypothetical protein	[N] Cell motility
QYC27_11160	GspH/FimT family pseudopilin (fimT)	[N] Cell motility	K08084
QYC27_03840	TatA/E family twin arginine-targeting protein translocase (tatA)	[U] Intracellular trafficking, secretion, and vesicular transport	K03116
QYC27_07235	signal peptidase I (lepB)	[U] Intracellular trafficking, secretion, and vesicular transport	K03100
QYC27_11165	prepilin-type N-terminal cleavage/methylation domain-containing protein	[U] Intracellular trafficking, secretion, and vesicular transport
QYC27_01625	SUF system NifU family Fe-S cluster assembly protein	[O] Posttranslational modification, protein turnover, chaperones	K04488
QYC27_02610	YggT family protein (yggT)	[O] Posttranslational modification, protein turnover, chaperones	K02221
QYC27_04170	J domain-containing protein	[O] Posttranslational modification, protein turnover, chaperones
QYC27_04345	co-chaperone GroES (groES)	[O] Posttranslational modification, protein turnover, chaperones	K04078
QYC27_05420	deoxyhypusine synthase (speY)	[O] Posttranslational modification, protein turnover, chaperones	K00809
QYC27_06715	thioredoxin-disulfide reductase (trxB)	[O] Posttranslational modification, protein turnover, chaperones	K00384
QYC27_07160	folate-binding protein	[O] Posttranslational modification, protein turnover, chaperones	K06980
QYC27_01490	geranylgeranyl reductase (chlP)	[C] Energy production and conversion	K10960
QYC27_02290	cytochrome c	[C] Energy production and conversion
QYC27_02595	diflavin flavoprotein	[C] Energy production and conversion
QYC27_10490	NAD(P)H-quinone oxidoreductase subunit N	[C] Energy production and conversion	K05573, K00343
QYC27_11590	succinate dehydrogenase/fumarate reductase iron-sulfur subunit (sdhB)	[C] Energy production and conversion	K00240
QYC27_02285	four-carbon acid sugar kinase family protein	[G] Carbohydrate transport and metabolism
QYC27_03825	carbohydrate ABC transporter permease	[G] Carbohydrate transport and metabolism	K17246, K02026
QYC27_04340	carbohydrate ABC transporter permease	[G] Carbohydrate transport and metabolism	K02026
QYC27_07150	YvcK family protein	[G] Carbohydrate transport and metabolism
QYC27_07195	ArsJ-associated glyceraldehyde-3-phosphate dehydrogenase	[G] Carbohydrate transport and metabolism	K25224
QYC27_07200	organoarsenical effux MFS transporter ArsJ (arsJ)	[G] Carbohydrate transport and metabolism	K25223
QYC27_11040	ROK family protein	[G] Carbohydrate transport and metabolism	K25026
QYC27_02280	methionine synthase (metH)	[E] Amino acid transport and metabolism	K00548
QYC27_04720	3-isopropylmalate dehydratase large subunit (leuC)	[E] Amino acid transport and metabolism	K01703
QYC27_04950	3-isopropylmalate dehydratase small subunit (leuD)	[E] Amino acid transport and metabolism	K01704
QYC27_08945	phosphoribosylanthranilate isomerase	[E] Amino acid transport and metabolism	K01817
QYC27_09325	SufS family cysteine desulfurase	[E] Amino acid transport and metabolism	K11717
QYC27_10995	homocysteine biosynthesis protein	[E] Amino acid transport and metabolism	K23975
QYC27_11355	anthranilate phosphoribosyltransferase (trpD)	[E] Amino acid transport and metabolism	K00766
QYC27_04360	formyltetrahydrofolate deformylase (purU)	[F] Nucleotide transport and metabolism	K01433
QYC27_04955	adenosine deaminase	[F] Nucleotide transport and metabolism
QYC27_09345	NUDIX hydrolase	[F] Nucleotide transport and metabolism
QYC27_02165	biotin synthase BioB (bioB)	[H] Coenzyme transport and metabolism	K01012
QYC27_02535	MoaD/ThiS family protein	[H] Coenzyme transport and metabolism	K03636
QYC27_02540	cyclic pyranopterin monophosphate synthase MoaC (moaC)	[H] Coenzyme transport and metabolism	K03637, K03752
QYC27_02545	GTP 3',8-cyclase MoaA (moaA)	[H] Coenzyme transport and metabolism	K03639
QYC27_02550	molybdopterin molybdotransferase MoeA	[H] Coenzyme transport and metabolism	K03750
QYC27_02585	class I SAM-dependent methyltransferase	[H] Coenzyme transport and metabolism
QYC27_02810	chlorophyll synthase ChlG (chlG)	[H] Coenzyme transport and metabolism	K04040
QYC27_03385	NAD+ synthase	[H] Coenzyme transport and metabolism	K01950
QYC27_04385	precorrin-4 C(11)-methyltransferase (cobM)	[H] Coenzyme transport and metabolism	K05936
QYC27_04625	adenosylcobinamide-phosphate synthase CbiB (cbiB)	[H] Coenzyme transport and metabolism	K02227
QYC27_04670	biotin transporter BioY	[H] Coenzyme transport and metabolism	K03523
QYC27_05500	lipoyl(octanoyl) transferase LipB (lipB)	[H] Coenzyme transport and metabolism	K03801
QYC27_06395	6,7-dimethyl-8-ribityllumazine synthase (ribH)	[H] Coenzyme transport and metabolism	K00794
QYC27_06405	thiazole synthase	[H] Coenzyme transport and metabolism	K03149
QYC27_07165	class I SAM-dependent methyltransferase	[H] Coenzyme transport and metabolism
QYC27_07170	thiamine phosphate synthase	[H] Coenzyme transport and metabolism	K00788
QYC27_07225	adenosylmethionine--8-amino-7-oxononanoate transaminase (bioA)	[H] Coenzyme transport and metabolism	K00833
QYC27_08470	SAM-dependent chlorinase/fluorinase	[H] Coenzyme transport and metabolism	K22205
QYC27_09335	alpha/beta hydrolase	[H] Coenzyme transport and metabolism	K22369
QYC27_09645	glutamate-1-semialdehyde 2,1-aminomutase (hemL)	[H] Coenzyme transport and metabolism	K01845
QYC27_10975	thiamine-phosphate kinase (thiL)	[H] Coenzyme transport and metabolism	K00946
QYC27_11350	carboxylating nicotinate-nucleotide diphosphorylase (nadC)	[H] Coenzyme transport and metabolism	K00767
QYC27_11445	4'-phosphopantetheinyl transferase superfamily protein	[H] Coenzyme transport and metabolism	K06133
QYC27_03815	potassium channel protein	[P] Inorganic ion transport and metabolism
QYC27_04730	MgtC/SapB family protein (mgtC)	[P] Inorganic ion transport and metabolism	K07507
QYC27_05425	metal ABC transporter ATP-binding protein	[P] Inorganic ion transport and metabolism	K11603, K02013
QYC27_10485	rhodanese-like domain-containing protein	[P] Inorganic ion transport and metabolism
QYC27_10565	transcriptional repressor	[P] Inorganic ion transport and metabolism	K03711
QYC27_01495	YciI family protein	[Q] Secondary metabolites biosynthesis, transport and catabolism	K09780
QYC27_05515	HEAT repeat domain-containing protein	[R] General function prediction only
QYC27_07220	YlxR family protein	[R] General function prediction only	K07742
QYC27_08465	VWA domain-containing protein	[R] General function prediction only	K07114
QYC27_08475	SDR family oxidoreductase	[R] General function prediction only	K16652
QYC27_09305	nucleotidyltransferase domain-containing protein	[R] General function prediction only	K07075
QYC27_10055	hydroxyacylglutathione hydrolase (gloB)	[R] General function prediction only	K01069
QYC27_10580	hypothetical protein	[R] General function prediction only
QYC27_11585	YnfA family protein	[R] General function prediction only	K09771
QYC27_01630	MAPEG family protein	[S] Function unknown
QYC27_04335	2-isopropylmalate synthase	[S] Function unknown
QYC27_09330	DUF4912 domain-containing protein	[S] Function unknown	K09942
QYC27_10675	LON peptidase substrate-binding domain-containing protein	[S] Function unknown	K07157
QYC27_01620	Ycf51 family protein	[?] No COG assignment
QYC27_02295	DUF3148 domain-containing protein	[?] No COG assignment
QYC27_02630	hypothetical protein	[?] No COG assignment
QYC27_03845	photosystem II reaction center protein PsbH (psbH)	[?] No COG assignment	K02709
QYC27_03850	photosystem II reaction center protein PsbN (psbN)	[?] No COG assignment	K02715
QYC27_03855	photosystem I assembly protein Ycf4	[?] No COG assignment
QYC27_04180	YcjF family protein	[?] No COG assignment
QYC27_04395	hypothetical protein	[?] No COG assignment
QYC27_05410	hypothetical protein	[?] No COG assignment
QYC27_05510	hypothetical protein	[?] No COG assignment
QYC27_06400	hypothetical protein	[?] No COG assignment
QYC27_07155	hypothetical protein	[?] No COG assignment
QYC27_07175	hypothetical protein	[?] No COG assignment
QYC27_07185	hypothetical protein	[?] No COG assignment
QYC27_07190	DUF4033 domain-containing protein	[?] No COG assignment	K17911
QYC27_07205	hypothetical protein	[?] No COG assignment
QYC27_07230	DUF1823 family protein	[?] No COG assignment
QYC27_07240	hypothetical protein	[?] No COG assignment
QYC27_08940	DUF2993 domain-containing protein	[?] No COG assignment
QYC27_08950	photosystem I reaction center subunit PsaK (psaK)	[?] No COG assignment	K02698
QYC27_08995	hypothetical protein	[?] No COG assignment
QYC27_09315	hypothetical protein	[?] No COG assignment
QYC27_09340	DUF1815 family protein	[?] No COG assignment
QYC27_09625	hypothetical protein	[?] No COG assignment
QYC27_10060	hypothetical protein	[?] No COG assignment
QYC27_10560	DUF2808 domain-containing protein	[?] No COG assignment
QYC27_10685	hypothetical protein	[?] No COG assignment
QYC27_10980	phycobilisome rod-core linker polypeptide (apcE)	[?] No COG assignment	K02096
QYC27_10990	hypothetical protein	[?] No COG assignment
QYC27_11300	DUF1816 domain-containing protein	[?] No COG assignment
QYC27_11310	hypothetical protein	[?] No COG assignment
QYC27_11360	hypothetical protein	[?] No COG assignment
QYC27_11450	hypothetical protein	[?] No COG assignment
QYC27_11575	hypothetical protein	[?] No COG assignment
QYC27_11595	chlorophyll a/b-binding protein	[?] No COG assignment

### Sheet: B
Locus_tag	Annotation	COG	KEGG
QYC27_00610	50S ribosomal protein L7/L12 (rplL)	[J] Translation, ribosomal structure and biogenesis	K02935
QYC27_00615	50S ribosomal protein L10 (rplJ)	[J] Translation, ribosomal structure and biogenesis	K02864
QYC27_00855	tRNA lysidine(34) synthetase TilS (tilS)	[J] Translation, ribosomal structure and biogenesis	K04075
QYC27_01370	CCA tRNA nucleotidyltransferase	[J] Translation, ribosomal structure and biogenesis
QYC27_01500	peptide chain release factor 1 (prfA)	[J] Translation, ribosomal structure and biogenesis	K02835
QYC27_01505	30S ribosomal protein S4 (rpsD)	[J] Translation, ribosomal structure and biogenesis	K02986
QYC27_01795	ribosome maturation factor RimM (rimM)	[J] Translation, ribosomal structure and biogenesis	K02860
QYC27_02455	Asp-tRNA(Asn)/Glu-tRNA(Gln) amidotransferase subunit GatB (gatB)	[J] Translation, ribosomal structure and biogenesis	K02434
QYC27_02915	tRNA (N6-isopentenyl adenosine(37)-C2)-methylthiotransferase MiaB (miaB)	[J] Translation, ribosomal structure and biogenesis	K06168
QYC27_03580	30S ribosomal protein S20 (rpsT)	[J] Translation, ribosomal structure and biogenesis	K02968
QYC27_03785	RNA-binding protein	[J] Translation, ribosomal structure and biogenesis
QYC27_05875	sulfurtransferase TusA family protein	[J] Translation, ribosomal structure and biogenesis	K04085
QYC27_05880	small ribosomal subunit biogenesis GTPase RsgA (rsgA)	[J] Translation, ribosomal structure and biogenesis	K06949
QYC27_06285	tRNA guanosine(34) transglycosylase Tgt (tgt)	[J] Translation, ribosomal structure and biogenesis	K00773
QYC27_06305	YceD family protein	[J] Translation, ribosomal structure and biogenesis	K07040
QYC27_06565	histidine--tRNA ligase (hisS)	[J] Translation, ribosomal structure and biogenesis	K01892
QYC27_07180	DNA methyltransferase	[J] Translation, ribosomal structure and biogenesis
QYC27_07600	phenylalanine--tRNA ligase subunit alpha (pheS)	[J] Translation, ribosomal structure and biogenesis	K01889
QYC27_07825	type I methionyl aminopeptidase (map)	[J] Translation, ribosomal structure and biogenesis	K01265
QYC27_07885	mannose-1-phosphate guanyltransferase	[J] Translation, ribosomal structure and biogenesis	K16881
QYC27_08180	L-threonylcarbamoyladenylate synthase	[J] Translation, ribosomal structure and biogenesis	K07566
QYC27_10275	methionyl-tRNA formyltransferase (fmt)	[J] Translation, ribosomal structure and biogenesis	K00604
QYC27_10950	tRNA isopentenyl-2-thiomethyl-A-37 hydroxylase MiaE (miaE)	[J] Translation, ribosomal structure and biogenesis	K06169
QYC27_11010	elongation factor G	[J] Translation, ribosomal structure and biogenesis	K02355
QYC27_11305	16S rRNA (guanine(527)-N(7))-methyltransferase RsmG (rsmG)	[J] Translation, ribosomal structure and biogenesis	K03501
QYC27_11460	7-cyano-7-deazaguanine synthase QueC (queC)	[J] Translation, ribosomal structure and biogenesis	K06920
QYC27_02615	metal-sensing transcriptional repressor	[K] Transcription	K21600
QYC27_05235	transcription antitermination factor NusB (nusB)	[K] Transcription	K03625
QYC27_07215	transcription termination factor NusA (nusA)	[K] Transcription	K02600
QYC27_10270	ribonuclease R	[K] Transcription
QYC27_00330	DEAD/DEAH box helicase	[L] Replication, recombination and repair	K03727
QYC27_00605	ribonuclease HI (rnhA)	[L] Replication, recombination and repair	K03469
QYC27_02605	DNA adenine methylase	[L] Replication, recombination and repair	K06223
QYC27_02905	DNA primase (dnaG)	[L] Replication, recombination and repair	K02316
QYC27_04710	DNA methyltransferase	[L] Replication, recombination and repair	K00571
QYC27_05630	NAD-dependent DNA ligase LigA (ligA)	[L] Replication, recombination and repair	K01972
QYC27_07830	deoxyribodipyrimidine photo-lyase, 8-HDF type	[L] Replication, recombination and repair	K01669
QYC27_10690	DNA helicase PcrA (pcrA)	[L] Replication, recombination and repair	K03657
QYC27_00955	radical SAM protein	[D] Cell cycle control, cell division, chromosome partitioning
QYC27_01835	stage II sporulation protein M	[D] Cell cycle control, cell division, chromosome partitioning	K06384
QYC27_05085	cell division protein SepF	[D] Cell cycle control, cell division, chromosome partitioning	K09772
QYC27_07595	ParA family protein	[D] Cell cycle control, cell division, chromosome partitioning	K03496
QYC27_07805	hypothetical protein	[D] Cell cycle control, cell division, chromosome partitioning
QYC27_10730	AAA family ATPase	[D] Cell cycle control, cell division, chromosome partitioning	K03496
QYC27_01310	RidA family protein	[V] Defense mechanisms	K09022
QYC27_05005	CRISPR-associated protein Cas5t (cas5t)	[V] Defense mechanisms	K19090
QYC27_07820	NUDIX hydrolase	[V] Defense mechanisms	K01515
QYC27_00345	chemotaxis protein CheW	[T] Signal transduction mechanisms
QYC27_00350	response regulator (cheY) (pixH)	[T] Signal transduction mechanisms	K02658, K11523, K03413
QYC27_00355	response regulator (pilG)	[T] Signal transduction mechanisms	K02657
QYC27_03190	universal stress protein	[T] Signal transduction mechanisms
QYC27_05170	phosphodiesterase	[T] Signal transduction mechanisms	K03651
QYC27_05265	YajQ family cyclic di-GMP-binding protein	[T] Signal transduction mechanisms	K09767
QYC27_06610	Crp/Fnr family transcriptional regulator	[T] Signal transduction mechanisms
QYC27_07890	ATP-binding protein	[T] Signal transduction mechanisms	K07769, K07636
QYC27_08685	Hpt domain-containing protein (hptB)	[T] Signal transduction mechanisms	K20976
QYC27_09920	response regulator	[T] Signal transduction mechanisms
QYC27_10935	PAS domain S-box protein	[T] Signal transduction mechanisms
QYC27_10945	universal stress protein	[T] Signal transduction mechanisms
QYC27_00275	peptidoglycan recognition family protein	[M] Cell wall/membrane/envelope biogenesis
QYC27_01395	DegT/DnrJ/EryC1/StrS family aminotransferase	[M] Cell wall/membrane/envelope biogenesis	K13017
QYC27_02445	anhydro-N-acetylmuramic acid kinase	[M] Cell wall/membrane/envelope biogenesis	K09001
QYC27_03800	D-alanyl-D-alanine carboxypeptidase/D-alanyl-D-alanine-endopeptidase (dacB)	[M] Cell wall/membrane/envelope biogenesis	K07259
QYC27_06310	AAA family ATPase	[M] Cell wall/membrane/envelope biogenesis
QYC27_06555	polysaccharide pyruvyl transferase CsaB (csaB)	[M] Cell wall/membrane/envelope biogenesis
QYC27_08025	glutamate racemase (murI)	[M] Cell wall/membrane/envelope biogenesis	K01776
QYC27_09910	apolipoprotein N-acyltransferase (lnt)	[M] Cell wall/membrane/envelope biogenesis	K03820
QYC27_10785	HpsJ family protein	[M] Cell wall/membrane/envelope biogenesis
QYC27_10790	bifunctional UDP-N-acetylglucosamine diphosphorylase/glucosamine-1-phosphate N-acetyltransferase GlmU (glmU)	[M] Cell wall/membrane/envelope biogenesis	K04042
QYC27_10820	NAD-dependent epimerase/dehydratase family protein	[M] Cell wall/membrane/envelope biogenesis	K06118
QYC27_11015	glycosyltransferase family A protein	[M] Cell wall/membrane/envelope biogenesis
QYC27_11180	DUF370 domain-containing protein	[M] Cell wall/membrane/envelope biogenesis	K09777
QYC27_11515	efflux RND transporter periplasmic adaptor subunit	[M] Cell wall/membrane/envelope biogenesis	K02005
QYC27_11660	polysaccharide biosynthesis/export family protein (wza)	[M] Cell wall/membrane/envelope biogenesis	K01991
QYC27_03575	TatD family hydrolase	[N] Cell motility	K03424
QYC27_11185	spore coat U domain-containing protein (cupE)	[W] Extracellular structures	K27078
QYC27_11195	fimbria/pilus periplasmic chaperone	[W] Extracellular structures
QYC27_11200	spore coat U domain-containing protein	[W] Extracellular structures	K27078
QYC27_05245	tetratricopeptide repeat protein	[U] Intracellular trafficking, secretion, and vesicular transport
QYC27_07895	ShlB/FhaC/HecB family hemolysin secretion/activation protein	[U] Intracellular trafficking, secretion, and vesicular transport
QYC27_11165	prepilin-type N-terminal cleavage/methylation domain-containing protein	[U] Intracellular trafficking, secretion, and vesicular transport
QYC27_11295	ComEC/Rec2 family competence protein	[U] Intracellular trafficking, secretion, and vesicular transport	K02238
QYC27_01600	ATP-dependent Clp protease adapter ClpS (clpS)	[O] Posttranslational modification, protein turnover, chaperones	K06891
QYC27_01625	SUF system NifU family Fe-S cluster assembly protein	[O] Posttranslational modification, protein turnover, chaperones	K04488
QYC27_02610	YggT family protein (yggT)	[O] Posttranslational modification, protein turnover, chaperones	K02221
QYC27_03040	NifU family protein (cptA)	[O] Posttranslational modification, protein turnover, chaperones	K22074, K19168
QYC27_04225	glutathione S-transferase family protein	[O] Posttranslational modification, protein turnover, chaperones	K00799
QYC27_04700	glutaredoxin 3 (grxC)	[O] Posttranslational modification, protein turnover, chaperones	K03676
QYC27_05250	molecular chaperone DnaJ (dnaJ)	[O] Posttranslational modification, protein turnover, chaperones	K03686
QYC27_06600	Fe-S cluster assembly ATPase SufC (sufC)	[O] Posttranslational modification, protein turnover, chaperones	K09013
QYC27_06605	Fe-S cluster assembly protein SufD (sufD)	[O] Posttranslational modification, protein turnover, chaperones	K09015
QYC27_06700	ABC transporter permease subunit	[O] Posttranslational modification, protein turnover, chaperones
QYC27_08070	peroxiredoxin	[O] Posttranslational modification, protein turnover, chaperones	K03564
QYC27_09030	thioredoxin (trxA)	[O] Posttranslational modification, protein turnover, chaperones
QYC27_00600	TIGR01548 family HAD-type hydrolase	[C] Energy production and conversion	K11777
QYC27_01390	2-hydroxyacid dehydrogenase	[C] Energy production and conversion	K03778
QYC27_01455	NAD(P) transhydrogenase subunit alpha	[C] Energy production and conversion
QYC27_01460	Re/Si-specific NAD(P)(+) transhydrogenase subunit alpha	[C] Energy production and conversion	K00324
QYC27_01605	diflavin flavoprotein	[C] Energy production and conversion
QYC27_02715	2Fe-2S iron-sulfur cluster binding domain-containing protein	[C] Energy production and conversion
QYC27_03045	CRR6 family NdhI maturation factor	[C] Energy production and conversion
QYC27_03090	photosystem II cytochrome PsbV2 (psbV2)	[C] Energy production and conversion	K02720
QYC27_03095	c-type cytochrome (petJ)	[C] Energy production and conversion	K08906
QYC27_04690	NADH-quinone oxidoreductase subunit M	[C] Energy production and conversion	K05575
QYC27_05280	cytochrome b6 (petB)	[C] Energy production and conversion	K02635
QYC27_06615	flavodoxin FldA (fldA)	[C] Energy production and conversion	K03839
QYC27_07320	NAD-dependent malic enzyme	[C] Energy production and conversion
QYC27_07810	NAD(P)H-dependent oxidoreductase	[C] Energy production and conversion	K19784
QYC27_07880	F0F1 ATP synthase subunit alpha (atpA)	[C] Energy production and conversion	K02111
QYC27_08190	NAD(P)H-quinone oxidoreductase subunit F	[C] Energy production and conversion	K05577
QYC27_09925	FAD-binding oxidoreductase	[C] Energy production and conversion	K11472
QYC27_11230	HAD hydrolase-like protein	[C] Energy production and conversion
QYC27_01360	glucose-6-phosphate isomerase	[G] Carbohydrate transport and metabolism	K01810
QYC27_01550	6-phosphogluconolactonase (pgl)	[G] Carbohydrate transport and metabolism	K01057
QYC27_02780	sugar ABC transporter permease	[G] Carbohydrate transport and metabolism	K02025
QYC27_02910	ATP-dependent 6-phosphofructokinase	[G] Carbohydrate transport and metabolism	K21071
QYC27_03075	glucose-1-phosphate adenylyltransferase	[G] Carbohydrate transport and metabolism	K00975
QYC27_05010	histidine phosphatase family protein	[G] Carbohydrate transport and metabolism
QYC27_05175	DMT family transporter	[G] Carbohydrate transport and metabolism
QYC27_05310	HAD family hydrolase	[G] Carbohydrate transport and metabolism
QYC27_11040	ROK family protein	[G] Carbohydrate transport and metabolism	K25026
QYC27_11265	DNA/RNA nuclease SfsA (sfsA)	[G] Carbohydrate transport and metabolism	K06206
QYC27_11600	ATP-binding cassette domain-containing protein	[G] Carbohydrate transport and metabolism
QYC27_00365	3-phosphoshikimate 1-carboxyvinyltransferase (aroA)	[E] Amino acid transport and metabolism	K00800
QYC27_01120	glutamate-5-semialdehyde dehydrogenase	[E] Amino acid transport and metabolism	K00147
QYC27_01365	extracellular solute-binding protein	[E] Amino acid transport and metabolism
QYC27_01385	argininosuccinate synthase	[E] Amino acid transport and metabolism	K01940
QYC27_01815	asparaginase	[E] Amino acid transport and metabolism
QYC27_01820	S-methyl-5-thioribose-1-phosphate isomerase (mtnA)	[E] Amino acid transport and metabolism	K08963
QYC27_04705	glutathione synthase (gshB)	[E] Amino acid transport and metabolism	K01920
QYC27_04720	3-isopropylmalate dehydratase large subunit (leuC)	[E] Amino acid transport and metabolism	K01703
QYC27_05015	threonine synthase (thrC)	[E] Amino acid transport and metabolism	K01733
QYC27_05070	4-hydroxy-tetrahydrodipicolinate synthase (dapA)	[E] Amino acid transport and metabolism	K01714
QYC27_05080	pyrroline-5-carboxylate reductase (proC)	[E] Amino acid transport and metabolism	K00286
QYC27_05220	3-dehydroquinate synthase (aroB)	[E] Amino acid transport and metabolism	K01735
QYC27_05270	ABC transporter substrate-binding protein	[E] Amino acid transport and metabolism	K11954, K01999
QYC27_07900	tryptophan synthase subunit alpha (trpA)	[E] Amino acid transport and metabolism	K01695
QYC27_08085	prephenate dehydratase (pheA)	[E] Amino acid transport and metabolism	K04518
QYC27_08185	gamma-glutamyltransferase (ggt)	[E] Amino acid transport and metabolism	K00681
QYC27_11025	pyridoxal phosphate-dependent aminotransferase	[E] Amino acid transport and metabolism	K00812
QYC27_11175	carbamoyl-phosphate synthase large subunit (carB)	[E] Amino acid transport and metabolism	K01955
QYC27_11510	valine--pyruvate transaminase	[E] Amino acid transport and metabolism	K00835
QYC27_02450	NAD(P)H-hydrate dehydratase	[F] Nucleotide transport and metabolism	K23997
QYC27_02710	aspartate carbamoyltransferase catalytic subunit	[F] Nucleotide transport and metabolism	K00609
QYC27_03585	nickel pincer cofactor biosynthesis protein LarB (larB)	[F] Nucleotide transport and metabolism	K06898
QYC27_10805	orotidine-5'-phosphate decarboxylase (pyrF)	[F] Nucleotide transport and metabolism	K01591
QYC27_01105	cobalt-precorrin-5B (C(1))-methyltransferase CbiD (cbiD)	[H] Coenzyme transport and metabolism	K02188
QYC27_01715	biotin--[acetyl-CoA-carboxylase] ligase	[H] Coenzyme transport and metabolism	K03524
QYC27_01800	precorrin-8X methylmutase	[H] Coenzyme transport and metabolism	K06042
QYC27_02705	phosphoribosyltransferase family protein	[H] Coenzyme transport and metabolism	K07101
QYC27_02810	chlorophyll synthase ChlG (chlG)	[H] Coenzyme transport and metabolism	K04040
QYC27_03205	adenosylcobinamide-GDP ribazoletransferase (cobS)	[H] Coenzyme transport and metabolism	K02233
QYC27_05635	NAD(+) kinase	[H] Coenzyme transport and metabolism	K00858
QYC27_06295	class I SAM-dependent methyltransferase	[H] Coenzyme transport and metabolism
QYC27_06535	alpha/beta fold hydrolase	[H] Coenzyme transport and metabolism
QYC27_06560	CbiX/SirB N-terminal domain-containing protein	[H] Coenzyme transport and metabolism
QYC27_07225	adenosylmethionine--8-amino-7-oxononanoate transaminase (bioA)	[H] Coenzyme transport and metabolism	K00833
QYC27_07815	porphobilinogen synthase (hemB)	[H] Coenzyme transport and metabolism	K01698
QYC27_10375	bifunctional methylenetetrahydrofolate dehydrogenase/methenyltetrahydrofolate cyclohydrolase FolD (folD)	[H] Coenzyme transport and metabolism	K01491
QYC27_10700	1,4-dihydroxy-2-naphthoyl-CoA synthase (menB)	[H] Coenzyme transport and metabolism	K01661
QYC27_10940	bifunctional demethylmenaquinone methyltransferase/2-methoxy-6-polyprenyl-1,4-benzoquinol methylase UbiE (ubiE)	[H] Coenzyme transport and metabolism	K23095, K03183
QYC27_11385	oxygen-independent coproporphyrinogen III oxidase (hemN)	[H] Coenzyme transport and metabolism	K02495
QYC27_11390	biliverdin-producing heme oxygenase	[H] Coenzyme transport and metabolism
QYC27_11440	bifunctional 3,4-dihydroxy-2-butanone-4-phosphate synthase/GTP cyclohydrolase II (ribBA)	[H] Coenzyme transport and metabolism	K14652, K02858, K01497
QYC27_11445	4'-phosphopantetheinyl transferase superfamily protein	[H] Coenzyme transport and metabolism	K06133
QYC27_00010	2-C-methyl-D-erythritol 4-phosphate cytidylyltransferase (ispD)	[I] Lipid transport and metabolism	K00991
QYC27_05325	1-acyl-sn-glycerol-3-phosphate acyltransferase (plsC)	[I] Lipid transport and metabolism	K00655
QYC27_10260	beta-ketoacyl-ACP synthase II (fabF)	[I] Lipid transport and metabolism	K09458
QYC27_10265	acyl carrier protein (acpP)	[I] Lipid transport and metabolism	K02078
QYC27_11245	enoyl-ACP reductase FabI (fabI)	[I] Lipid transport and metabolism	K00208
QYC27_02500	nitrate ABC transporter ATP-binding protein	[P] Inorganic ion transport and metabolism	K15579, K02049, K15555
QYC27_02720	ArsB/NhaD family transporter	[P] Inorganic ion transport and metabolism
QYC27_04320	Fur family transcriptional regulator	[P] Inorganic ion transport and metabolism
QYC27_04830	3'(2'),5'-bisphosphate nucleotidase CysQ	[P] Inorganic ion transport and metabolism	K01082
QYC27_07330	cation:proton antiporter	[P] Inorganic ion transport and metabolism
QYC27_08390	PstS family phosphate ABC transporter substrate-binding protein (pstS)	[P] Inorganic ion transport and metabolism	K02040
QYC27_08395	phosphate ABC transporter permease subunit PstC (pstC)	[P] Inorganic ion transport and metabolism	K02037
QYC27_10395	Fur family transcriptional regulator	[P] Inorganic ion transport and metabolism
QYC27_10710	NAD-binding protein	[P] Inorganic ion transport and metabolism
QYC27_10815	sulfurtransferase	[P] Inorganic ion transport and metabolism	K01011
QYC27_11220	sulfate/molybdate ABC transporter ATP-binding protein (cysA)	[P] Inorganic ion transport and metabolism	K02045, K02017
QYC27_11250	aromatic ring-hydroxylating dioxygenase subunit alpha	[P] Inorganic ion transport and metabolism
QYC27_11260	rubredoxin	[P] Inorganic ion transport and metabolism
QYC27_11345	iron ABC transporter permease (afuB)	[P] Inorganic ion transport and metabolism	K02011
QYC27_01495	YciI family protein	[Q] Secondary metabolites biosynthesis, transport and catabolism	K09780
QYC27_05870	alpha/beta fold hydrolase	[Q] Secondary metabolites biosynthesis, transport and catabolism	K03928
QYC27_06025	carbon dioxide-concentrating mechanism protein CcmK	[Q] Secondary metabolites biosynthesis, transport and catabolism	K08696
QYC27_08430	cyanophycinase	[Q] Secondary metabolites biosynthesis, transport and catabolism	K13282
QYC27_11270	VOC family protein	[Q] Secondary metabolites biosynthesis, transport and catabolism	K08234
QYC27_11520	VOC family protein	[Q] Secondary metabolites biosynthesis, transport and catabolism
QYC27_00265	metallopeptidase TldD-related protein	[R] General function prediction only
QYC27_00270	NAD(P)H-binding protein	[R] General function prediction only	K19267
QYC27_01165	2OG-Fe(II) oxygenase	[R] General function prediction only
QYC27_01520	L-histidine N(alpha)-methyltransferase (egtD)	[R] General function prediction only	K18911
QYC27_03200	ComF family protein	[R] General function prediction only	K02242
QYC27_05165	B12-binding domain-containing radical SAM protein	[R] General function prediction only	K22705
QYC27_05625	4-vinyl reductase	[R] General function prediction only	K07013
QYC27_06695	Uma2 family endonuclease	[R] General function prediction only
QYC27_07220	YlxR family protein	[R] General function prediction only	K07742
QYC27_08290	DUF429 domain-containing protein	[R] General function prediction only
QYC27_08375	photosystem II S4 domain protein	[R] General function prediction only
QYC27_08425	Uma2 family endonuclease	[R] General function prediction only
QYC27_10400	TMEM165/GDT1 family protein	[R] General function prediction only	K23541
QYC27_11255	photosynthesis system II assembly factor Ycf48	[R] General function prediction only
QYC27_11420	patatin-like phospholipase family protein	[R] General function prediction only	K07001
QYC27_11430	YqiA/YcfP family alpha/beta fold hydrolase	[R] General function prediction only	K07000
QYC27_11455	Gfo/Idh/MocA family oxidoreductase	[R] General function prediction only	K03810
QYC27_01375	pentapeptide repeat-containing protein	[S] Function unknown
QYC27_01400	pentapeptide repeat-containing protein	[S] Function unknown
QYC27_01595	DUF2237 domain-containing protein	[S] Function unknown	K09966
QYC27_04315	GH116 family glycosyl hydrolase	[S] Function unknown	K17108
QYC27_05240	DUF502 domain-containing protein	[S] Function unknown
QYC27_10390	pentapeptide repeat-containing protein	[S] Function unknown
QYC27_11290	50S ribosome-binding GTPase	[S] Function unknown
QYC27_00015	hypothetical protein	[?] No COG assignment
QYC27_00360	MerR family transcriptional regulator	[?] No COG assignment
QYC27_00370	hypothetical protein	[?] No COG assignment
QYC27_00595	30S ribosomal protein PSRP-3	[?] No COG assignment	K19032
QYC27_01155	hypothetical protein	[?] No COG assignment
QYC27_01160	hypothetical protein	[?] No COG assignment
QYC27_01295	mechanosensitive ion channel	[?] No COG assignment
QYC27_01380	YciI family protein	[?] No COG assignment	K09780
QYC27_01620	Ycf51 family protein	[?] No COG assignment
QYC27_01810	CGLD27 family protein	[?] No COG assignment
QYC27_01825	hypothetical protein	[?] No COG assignment
QYC27_01830	hypothetical protein	[?] No COG assignment
QYC27_02225	DUF3326 domain-containing protein	[?] No COG assignment
QYC27_02630	hypothetical protein	[?] No COG assignment
QYC27_02785	photosystem II reaction center protein J (psbJ)	[?] No COG assignment	K02711
QYC27_02790	photosystem II reaction center protein L (psbL)	[?] No COG assignment	K02713
QYC27_02795	cytochrome b559 subunit beta (psbF)	[?] No COG assignment	K02708
QYC27_02800	cytochrome b559 subunit alpha (psbE)	[?] No COG assignment	K02707
QYC27_03080	translation initiation factor IF-2	[?] No COG assignment
QYC27_03085	photosystem II cytochrome c-550 (psbV)	[?] No COG assignment	K02720
QYC27_03180	glycogen debranching protein	[?] No COG assignment
QYC27_03185	DUF5132 domain-containing protein	[?] No COG assignment
QYC27_03195	Mo-dependent nitrogenase C-terminal domain-containing protein	[?] No COG assignment
QYC27_03780	DUF3172 domain-containing protein	[?] No COG assignment
QYC27_04220	DUF3531 family protein	[?] No COG assignment
QYC27_04695	CO2 hydration protein (chpX)	[?] No COG assignment
QYC27_04715	hypothetical protein	[?] No COG assignment
QYC27_04940	hypothetical protein	[?] No COG assignment
QYC27_05020	hypothetical protein	[?] No COG assignment
QYC27_05215	AmpG family muropeptide MFS transporter	[?] No COG assignment	K08218
QYC27_05225	hypothetical protein	[?] No COG assignment
QYC27_05230	hypothetical protein	[?] No COG assignment
QYC27_05260	DUF2854 domain-containing protein	[?] No COG assignment
QYC27_05315	hypothetical protein	[?] No COG assignment
QYC27_05320	DUF2808 domain-containing protein	[?] No COG assignment
QYC27_05615	allophycocyanin	[?] No COG assignment
QYC27_05620	allophycocyanin	[?] No COG assignment
QYC27_05695	hypothetical protein	[?] No COG assignment
QYC27_06005	DUF3067 family protein	[?] No COG assignment
QYC27_06010	allophycocyanin subunit alpha (apcA)	[?] No COG assignment	K02092
QYC27_06015	allophycocyanin subunit beta (apcB)	[?] No COG assignment	K02093
QYC27_06020	phycobilisome linker polypeptide (apcC)	[?] No COG assignment	K02094
QYC27_06290	DUF2752 domain-containing protein	[?] No COG assignment
QYC27_06300	BLUF domain-containing protein	[?] No COG assignment
QYC27_06570	resolvase	[?] No COG assignment
QYC27_07185	hypothetical protein	[?] No COG assignment
QYC27_07230	DUF1823 family protein	[?] No COG assignment
QYC27_07325	S-layer homology domain-containing protein	[?] No COG assignment
QYC27_07775	hypothetical protein	[?] No COG assignment
QYC27_07800	PAP/fibrillin family protein	[?] No COG assignment
QYC27_08065	DUF2996 domain-containing protein	[?] No COG assignment
QYC27_08075	DUF928 domain-containing protein	[?] No COG assignment
QYC27_08170	DUF29 domain-containing protein	[?] No COG assignment
QYC27_08175	hypothetical protein	[?] No COG assignment
QYC27_08295	hypothetical protein	[?] No COG assignment
QYC27_08690	DUF1995 family protein	[?] No COG assignment
QYC27_09020	DUF3593 domain-containing protein	[?] No COG assignment
QYC27_09915	DUF3598 family protein	[?] No COG assignment
QYC27_10380	hypothetical protein	[?] No COG assignment
QYC27_10705	Ycf34 family protein	[?] No COG assignment
QYC27_10795	hypothetical protein	[?] No COG assignment
QYC27_10810	DUF3611 family protein	[?] No COG assignment
QYC27_11275	phycobiliprotein lyase (cpeS)	[?] No COG assignment	K05382
QYC27_11280	DUF2605 domain-containing protein	[?] No COG assignment
QYC27_11285	DUF2973 domain-containing protein	[?] No COG assignment
QYC27_11300	DUF1816 domain-containing protein	[?] No COG assignment
QYC27_11310	hypothetical protein	[?] No COG assignment
QYC27_11340	DUF1997 domain-containing protein	[?] No COG assignment
QYC27_11395	magnesium-protoporphyrin IX monomethyl ester (oxidative) cyclase (acsF)	[?] No COG assignment	K04035
QYC27_11400	DUF3181 family protein	[?] No COG assignment
QYC27_11415	diguanylate cyclase regulator RdcB family protein	[?] No COG assignment
QYC27_11425	photosystem I reaction center subunit II (psaD)	[?] No COG assignment	K02692
QYC27_11450	hypothetical protein	[?] No COG assignment
QYC27_11470	hypothetical protein	[?] No COG assignment
QYC27_11595	chlorophyll a/b-binding protein	[?] No COG assignment

### Sheet: AB_both
Locus_tag	Annotation	COG	KEGG
QYC27_07180	DNA methyltransferase	[J] Translation, ribosomal structure and biogenesis
QYC27_11305	16S rRNA (guanine(527)-N(7))-methyltransferase RsmG (rsmG)	[J] Translation, ribosomal structure and biogenesis	K03501
QYC27_02615	metal-sensing transcriptional repressor	[K] Transcription	K21600
QYC27_07215	transcription termination factor NusA (nusA)	[K] Transcription	K02600
QYC27_02605	DNA adenine methylase (dam)	[L] Replication, recombination and repair	K06223
QYC27_10690	DNA helicase PcrA (pcrA)	[L] Replication, recombination and repair	K03657
QYC27_11165	prepilin-type N-terminal cleavage/methylation domain-containing protein	[U] Intracellular trafficking, secretion, and vesicular transport
QYC27_01625	SUF system NifU family Fe-S cluster assembly protein	[O] Posttranslational modification, protein turnover, chaperones	K04488
QYC27_02610	YggT family protein (yggT)	[O] Posttranslational modification, protein turnover, chaperones	K02221
QYC27_11040	ROK family protein	[G] Carbohydrate transport and metabolism	K25026
QYC27_04720	3-isopropylmalate dehydratase large subunit (leuC)	[E] Amino acid transport and metabolism	K01703
QYC27_02810	chlorophyll synthase ChlG (chlG)	[H] Coenzyme transport and metabolism	K04040
QYC27_07225	adenosylmethionine--8-amino-7-oxononanoate transaminase (bioA)	[H] Coenzyme transport and metabolism	K00833
QYC27_11445	4'-phosphopantetheinyl transferase superfamily protein	[H] Coenzyme transport and metabolism	K06133
QYC27_01495	YciI family protein	[Q] Secondary metabolites biosynthesis, transport and catabolism	K09780
QYC27_07220	YlxR family protein	[R] General function prediction only	K07742
